# Characterization of a novel temperate phage facilitating *in vitro* dispersal of multicellular bacteria

**DOI:** 10.1101/2023.07.22.549817

**Authors:** Hoda Jaffal, Mounia Kortebi, Pauline Misson, Paulo Tavares, Malika Ouldali, Hervé Leh, Sylvie Lautru, Virginia S. Lioy, François Lecointe, Stéphanie Bury-Moné

**Author notes:** Address correspondence to Stéphanie Bury-Moné. Medical Research Council London Institute of Medical Sciences, London, United Kingdom; Institute of Clinical Sciences, Faculty of Medicine, Imperial College London, London, United Kingdom (Pauline Misson).

## Abstract

*Streptomyces* are renowned for their prolific production of specialized metabolites with applications in medicine and agriculture. These multicellular bacteria present a sophisticated developmental cycle, and play a key role in soil ecology. Little is known about *Streptomyces*-phage interactions and the impact of phages on *Streptomyces* physiology. In this study, we investigated the conditions governing the expression and production of ‘Samy’, a prophage found in *Streptomyces ambofaciens* ATCC 23877. This siphoprophage is produced simultaneously with the activation of other mobile genetic elements. We show that Samy production increases bacterial dispersal under *in vitro* stress conditions. Altogether, we unveiled a new property of a bacteriophage infection that it is closely linked to the multicellular community life of *Streptomyces* bacteria.

**Graphical summary:** 

**IMPORTANCE:** *Streptomyces* are multicellular bacteria producing valuable metabolites, including antibiotics, with applications in medicine and agriculture. In this study, we characterized a novel temperate phage, named Samy, and its impact on bacteria physiology. Remarkably, the presence and production of Samy increases bacterial dispersal under *in vitro* stress conditions. This constitutes an emerging property associated with bacteriophage infection that might enhance the spread of the species. Our study reveals a new aspect of bacteriophage infection in the context of multicellular aggregate dynamics.
