## Supplementary material for "Characterization of a novel temperate phage facilitating *in vitro* dispersal of multicellular bacteria": Table S4

### Sheet: Table_S4
Phage_Name	Host	Actinophage_Database_for_sequenced_phages	ICTV	NCBI_viruses_database	Cluster	Subcluster	Temperate	In GenBank	Accession #	Genome_Length_bp	GC_percent	End_Type	Overhang_Length_bp	Overhang_Sequence	Term_Rpt_Length	Number_of_ORFs	Number_of_tRNAs	Number_of_tmRNAs	Year_Found	Morphotype
Aaronocolus	Streptomyces griseus ATCC 10137	Yes	Yes	Yes	BD	BD1	True	True	KT124227	49562	66.2	3' Sticky Overhang	11	CGGGCAGTGAT	None	72	None	None	2014	NA
AbbeyMikolon	Streptomyces lividans JI 1326	Yes	Yes	Yes	BL	None	True	True	MG593800	42551	66.8	3' Sticky Overhang	9	CGGCAGGGA	None	59	4	None	2013	SIPHO
Abt2graduatex2	Streptomyces griseus ATCC 10137	Yes	NA	NA	BG	None	False	True	MF975638	57385	69.2	NA	None	NA	None	71	None	None	2016	SIPHO
Alsaber	Streptomyces azureus NRRL B-2655	Yes	Yes	Yes	BD	BD3	True	True	MG298964	48803	65.9	NA	11	CGGTACGTGAT	None	75	None	None	2016	SIPHO
Alvy	Streptomyces platensis MJ1A1	Yes	Yes	Yes	BD	BD2	True	True	MN234208	53011	67.5	3' Sticky Overhang	11	CGCCACGTCTT	None	None	None	None	2016	SIPHO
Amela	Streptomyces venezuelae ATCC 10712	Yes	Yes	Yes	BD	BD3	True	True	KT186228	49452	65.6	3' Sticky Overhang	11	CGGTACGTGAT	None	75	None	None	2014	NA
Amethyst	Streptomyces xanthochromogenes NRRL B-5410	Yes	Yes	Yes	BD	BD2	True	True	MF766044	49372	67.2	NA	11	CGCCACGTCTT	None	79	None	None	2016	SIPHO
Andris	Streptomyces lividans JI 1326	Yes	NA	NA	BD	BD2	True	True	OP751147	50588	67.2	3' Sticky Overhang	11	CGCCGTGTCTT	None	None	None	None	2021	SIPHO
Angela	Streptomyces griseus ATCC 10137	Yes	NA	NA	BE	BE1	False	True	ON970591	133582	49.4	Direct Terminal Repeat	None	NA	11179	None	None	None	2020	NA
Animus	Streptomyces griseus ATCC 10137	Yes	NA	NA	BD	BD2	True	True	MN234192	50793	67	3' Sticky Overhang	11	CGCCGTGTCTT	None	None	None	None	2018	NA
Annadreamy	Streptomyces griseus ATCC 10137	Yes	Yes	Yes	BK	BK1	False	True	MH536811	125726	47.6	Direct Terminal Repeat	None	NA	789	None	None	None	2016	NA
Annihilus	Streptomyces scabiei RL-34	Yes	NA	NA	BI	BI2	False	True	ON081336	43562	61.2	3' Sticky Overhang	9	CGCCGCCCT	None	59	0	0	2021	SIPHO
Araceli	Streptomyces griseus ATCC 10137	Yes	NA	NA	BH	None	False	True	MN224564	55045	68.2	Circularly Permuted	None	NA	None	None	None	None	2018	NA
Asis	Streptomyces griseus ATCC 10137	Yes	NA	NA	BG	None	False	True	ON526979	57239	69.2	Circularly Permuted	None	NA	None	None	None	None	2021	NA
Asten	Streptomyces griseus ATCC 10137	Yes	NA	NA	BD	BD1	True	True	MK433276	51571	65.7	3' Sticky Overhang	11	CGGCCAGTGAT	None	None	None	None	2013	SIPHO
Attoomi	Streptomyces azureus NRRL B-2655	Yes	Yes	Yes	Singleton	None	None	True	MG593801	41872	69.7	NA	11	CGAAACGTGAT	None	53	None	None	2016	NA
Austintatious	Streptomyces venezuelae ATCC 10712	Yes	Yes	Yes	BC	BC3	True	True	MK305888	36213	72.6	Circularly Permuted	None	NA	None	None	None	None	2015	NA
AxeJC	Streptomyces sanglieri UNT16F27A	Yes	NA	NA	BP	None	None	True	ON392164	37765	71.4	Circularly Permuted	None	NA	None	None	None	None	2020	NA
BabyGotBac	Streptomyces griseus ATCC 10137	Yes	NA	NA	BG	None	False	True	KY365739	57165	69.2	Circularly Permuted	None	NA	None	None	None	None	2016	SIPHO
BartholomewSD	Streptomyces platensis MJ1A1	Yes	NA	NA	BD	BD2	True	True	MK460245	52131	67.6	3' Sticky Overhang	10	CGCCACGTCTT	None	None	None	None	2015	SIPHO
Bartholomune	Streptomyces lividans JI 1326	Yes	NA	NA	BE	BE1	False	True	OK310502	131879	50.2	Direct Terminal Repeat	None	NA	10780	None	None	None	2020	NA
Battuta	Streptomyces sanglieri UNT16F27A	Yes	NA	NA	BE	BE2	False	True	MW507134	130734	49.5	Direct Terminal Repeat	None	NA	12579	None	None	None	2019	SIPHO
BayC	Streptomyces griseus ATCC 10137	Yes	NA	NA	BG	None	False	True	MH178381	57243	69.2	NA	None	NA	None	71	None	None	2017	SIPHO
BeardedLady	Streptomyces xanthochromogenes NRRL B-5410	Yes	NA	NA	BD	BD1	True	True	MF541403	49941	66.2	NA	11	CGGGCAGTGAT	None	73	None	None	2016	SIPHO
Belfort	Streptomyces viridochromogenes DSM40736	Yes	NA	NA	BK	BK1	False	True	MW365952	128959	47	Direct Terminal Repeat	None	NA	733	None	None	None	2019	NA
Beuffert	Streptomyces platensis MJ1A1	Yes	NA	NA	BK	BK1	False	True	MT952852	129935	47.7	Direct Terminal Repeat	None	NA	812	None	None	None	2018	NA
BillNye	Streptomyces viridochromogenes DSM40736	Yes	Yes	Yes	BK	BK2	False	True	MG757153	127084	52.8	NA	None	NA	2262	None	None	None	2016	SIPHO
Bilo	Streptomyces lividans JI 1326	Yes	NA	NA	BI	BI2	False	True	MZ820086	43835	60.6	3' Sticky Overhang	9	CGCCGCCCT	None	None	None	None	2020	NA
Bing	Streptomyces lividans JI 1326	Yes	Yes	Yes	BI	BI5	False	True	MG757154	56341	59.4	3' Sticky Overhang	9	CGCCCGCCT	None	None	None	None	2016	SIPHO
Bioscum	Streptomyces venezuelae ATCC 10712	Yes	NA	NA	BC	BC3	True	True	KY092483	37830	72.3	Circularly Permuted	None	NA	None	None	None	None	2015	NA
Birchlyn	Streptomyces griseus ATCC 10137	Yes	NA	NA	BE	BE2	False	True	MK801722	126524	49.2	Direct Terminal Repeat	None	NA	10433	None	None	None	2015	SIPHO
Blueeyedbeauty	Streptomyces griseus ATCC 10137	Yes	Yes	Yes	BK	BK1	False	True	MH536814	130473	47.9	Direct Terminal Repeat	None	NA	788	None	None	None	2016	NA
Bmoc	Streptomyces griseofuscus ATCC 23916	Yes	Yes	Yes	BE	BE1	False	True	MT310865	132885	49.6	Direct Terminal Repeat	None	NA	11063	None	None	None	2018	NA
Bogota	Streptomyces griseus ATCC 10137	Yes	NA	NA	BH	None	False	False	NA	54184	68.3	Circularly Permuted	None	NA	None	None	None	None	2021	NA
BoomerJR	Streptomyces lividans JI 1326	Yes	NA	NA	BE	BE2	False	True	MK359351	131220	49.2	Direct Terminal Repeat	None	NA	12432	None	None	None	2017	SIPHO
Bordeaux	Streptomyces griseus ATCC 10137	Yes	NA	NA	BE	BE2	False	True	MN369757	131317	49.5	Direct Terminal Repeat	None	NA	12579	None	None	None	2018	NA
Bovely	Streptomyces griseus ATCC 10137	Yes	NA	NA	BD	BD1	True	True	MK433270	49576	66.2	NA	11	CGGGCAGTGAT	None	None	None	None	2017	NA
Bowden	Streptomyces xanthochromogenes NRRL B-5410	Yes	NA	NA	BD	BD2	True	True	MK392363	52603	67.7	3' Sticky Overhang	11	CGCCACGTCTT	None	None	None	None	2016	SIPHO
Braelyn	Streptomyces griseus ATCC 10137	Yes	Yes	Yes	BE	BE1	False	True	MN096371	131234	50.1	Direct Terminal Repeat	None	NA	10824	None	None	None	2018	SIPHO
Brataylor	Streptomyces venezuelae ATCC 10712	Yes	NA	NA	BD	BD1	True	True	KX507345	51067	65.7	3' Sticky Overhang	11	CGGCCAGTGAT	None	None	None	None	2014	NA
BRock	Streptomyces sp. baron 5a	Yes	Yes	Yes	Singleton	None	None	True	KX925554	112523	52.3	Direct Terminal Repeat	None	NA	221	189	29	None	2016	MYO
BroPlease	Streptomyces griseus ATCC 10137	Yes	NA	NA	BD	BD4	True	True	ON526970	50645	67.8	3' Sticky Overhang	11	CGAGCCGTGAT	None	None	None	None	2021	NA
BryanRecycles	Streptomyces griseus ATCC 10137	Yes	NA	NA	BD	BD1	True	True	MF541404	50066	65.9	3' Sticky Overhang	11	CGGGCAGTGAT	None	73	None	None	2016	SIPHO
Caelum	Streptomyces lividans JI 1326	Yes	Yes	Yes	BD	BD2	True	True	MK524524	50374	67	3' Sticky Overhang	11	CGCCACGTCTT	None	None	None	None	2014	NA
Caliburn	Streptomyces griseus ATCC 10137	Yes	Yes	Yes	BD	BD1	True	True	KT152029	49949	66.2	3' Sticky Overhang	11	CGGGCAGTGAT	None	72	None	None	2014	SIPHO
Celery	Streptomyces coelicolor M145	Yes	NA	NA	BD	BD3	True	False	NA	48562	65.4	3' Sticky Overhang	11	CGGTACGTGAT	None	None	None	None	2022	NA
Celeste	Streptomyces xanthochromogenes NRRL B-5410	Yes	NA	NA	BD	BD1	True	True	MF541405	50536	65.8	NA	11	CGGCCAGTCAT	None	74	None	None	2016	SIPHO
Celia	Streptomyces xanthochromogenes NRRL B-5410	Yes	Yes	Yes	BD	BD6	True	True	MN062705	50493	68.6	3' Sticky Overhang	11	CGCTGCGTCAT	None	None	None	None	2018	NA
CherryBlossom	Streptomyces griseus ATCC 10137	Yes	NA	NA	BI	BI1	False	True	MN204495	55563	59.6	3' Sticky Overhang	9	CGCCCGCCT	None	None	None	None	2018	NA
Chucky	Streptomyces lividans JI 1326	Yes	NA	NA	BD	BD1	True	True	MZ648032	51594	65.7	3' Sticky Overhang	11	CGGCCAGTGAT	None	None	None	None	2019	NA
Chymera	Streptomyces venezuelae ATCC 10712	Yes	NA	NA	Singleton	None	None	True	KU958700	34742	71.4	3' Sticky Overhang	10	CGCGGGGGGG	None	55	None	None	2014	SIPHO
Circinus	Streptomyces griseofuscus ATCC 23916	Yes	NA	NA	BK	BK2	False	True	MK620896	126383	52.9	Direct Terminal Repeat	None	NA	2056	None	None	None	2017	SIPHO
ClubPenguin	Streptomyces mirabilis NRRL B-2400	Yes	NA	NA	BI	BI7	False	True	MT310852	56205	59	3' Sticky Overhang	9	CGCCCGCCT	None	None	None	None	2019	SIPHO
Comrade	Streptomyces griseus ATCC 10137	Yes	Yes	Yes	BK	BK1	False	True	MH651172	129015	47.1	NA	None	NA	734	None	None	None	2017	NA
CricKo	Streptomyces scabiei RL-34	Yes	NA	NA	BI	BI4	False	True	MT310854	57623	58.1	3' Sticky Overhang	9	CGCCCGCCT	None	None	None	None	2019	SIPHO
Crosby	Streptomyces griseus ATCC 10137	Yes	NA	NA	BH	None	False	True	MH536815	54036	68.3	Circularly Permuted	None	NA	None	None	None	None	2014	SIPHO
Cross	Streptomyces sanglieri UNT16F27A	Yes	NA	NA	BE	BE1	False	True	MW507136	132807	50.1	Direct Terminal Repeat	None	NA	11075	None	None	None	2019	SIPHO
Cumberbatch	Streptomyces sanglieri UNT16F27A	Yes	NA	NA	BP	None	None	True	MT451982	37566	71.3	Circularly Permuted	None	NA	None	None	None	None	2019	NA
Danzina	Streptomyces venezuelae ATCC 10712	Yes	Yes	Yes	BD	BD1	True	True	KT124228	50773	65.7	3' Sticky Overhang	11	CGGCCAGTGAT	None	74	None	None	2014	NA
Darolandstone	Streptomyces platensis MJ1A1	Yes	Yes	Yes	BC	BC2	True	True	MH825699	40725	72.3	NA	None	NA	None	None	None	None	2017	MYO
Dattran	Streptomyces venezuelae ATCC 10712	Yes	NA	NA	BD	BD1	True	True	MF541406	50976	65.8	3' Sticky Overhang	11	CGGCCAGTCAT	None	77	None	None	2014	SIPHO
Daubenski	Streptomyces griseus ATCC 10137	Yes	Yes	Yes	BE	BE1	False	True	MN444876	133090	49.4	Direct Terminal Repeat	None	NA	10714	None	None	None	2018	SIPHO
Daudau	Streptomyces xanthochromogenes NRRL B-5410	Yes	Yes	Yes	BD	BD2	True	True	MF766045	50602	67.1	NA	11	CGCCGAGTCTT	None	83	None	None	2016	SIPHO
Diane	Streptomyces xanthochromogenes NRRL B-5410	Yes	Yes	Yes	BD	BD2	True	True	MF766046	50483	66.7	3' Sticky Overhang	11	CGCCACGTCTT	None	79	None	None	2016	SIPHO
Doxi13	Streptomyces scabiei RL-34	Yes	NA	NA	BI	BI2	False	True	ON970617	43696	60.9	3' Sticky Overhang	9	CGCCGCCCT	None	None	None	None	2021	SIPHO
DrGrey	Streptomyces griseus ATCC 10137	Yes	Yes	Yes	BI	BI1	False	True	MF467948	56076	59.5	3' Sticky Overhang	9	CGCCCGCCT	None	80	None	None	2016	SIPHO
Dryad	Streptomyces viridochromogenes DSM40736	Yes	NA	NA	BN	None	False	True	MT498037	68994	63.8	Circularly Permuted	None	NA	None	None	None	None	2015	SIPHO
Dubu	Streptomyces platensis MJ1A1	Yes	NA	NA	BJ	None	True	True	MK937595	39535	68.7	3' Sticky Overhang	9	CGCGGGGGA	None	None	None	None	2016	NA
Dwayne	Streptomyces lividans JI 1326	Yes	NA	NA	BD	BD1	True	True	MW365953	51582	65.7	3' Sticky Overhang	11	CGGCCAGTGAT	None	None	None	None	2019	NA
Eastland	Streptomyces sanglieri UNT16F27A	Yes	NA	NA	BP	None	None	True	ON392165	37536	71.2	Circularly Permuted	None	NA	None	None	None	None	2019	SIPHO
Eddasa	Streptomyces griseus ATCC 10137	Yes	NA	NA	BD	BD1	True	True	MH171096	50605	65.9	NA	11	CGGGCAGTGAT	None	76	None	None	2017	SIPHO
EGole	Streptomyces griseus ATCC 10137	Yes	Yes	NA	BE	BE1	False	True	MK494112	135653	49.9	NA	None	NA	11341	None	None	None	2017	SIPHO
EhyElimayoE	Streptomyces lividans JI 1326	Yes	NA	NA	BM	None	False	True	MW291021	186386	66.7	Direct Terminal Repeat	None	NA	1035	None	None	None	2017	SIPHO
Ejemplo	Streptomyces griseus ATCC 10137	Yes	NA	NA	BD	BD1	True	True	ON526985	51517	65.7	3' Sticky Overhang	11	CGGCCAGTGAT	None	None	None	None	2020	NA
Eklok	Streptomyces sanglieri UNT16F27A	Yes	NA	NA	BP	None	None	True	MT521991	37409	71.2	Circularly Permuted	None	NA	None	None	None	None	2019	NA
ELB20	Streptomyces lividans JI 1326	Yes	NA	NA	BD	BD2	True	True	JX262376	51160	67	NA	None	NA	None	80	1	0	None	NA
Emma1919	Streptomyces griseus ATCC 10137	Yes	NA	NA	BK	BK1	False	True	ON208830	128076	47.4	Direct Terminal Repeat	None	NA	766	None	None	None	2019	NA
Endor1	Steptomyces coelicolor M600	No_but_in_Actinophage_Database_unsequenced	Yes	Yes	BD	None	True	True	NC_054672	49395	65.79006	NA	NA	NA	NA	75	NA	NA	NA	SIPHO
Endor2	Steptomyces coelicolor M600	No_but_in_Actinophage_Database_unsequenced	Yes	Yes	BD	None	True	True	NC_054673	48829	65.08018	NA	NA	NA	NA	74	NA	NA	NA	SIPHO
EnochSoames	Streptomyces coelicolor M145	Yes	NA	NA	BD	BD1	True	False	NA	49785	65.8	3' Sticky Overhang	11	CGGGCAGTGAT	None	None	None	None	2022	SIPHO
Enygma	Streptomyces mirabilis NRRL B-2400	Yes	NA	NA	BE	BE2	False	False	NA	133969	48.5	Direct Terminal Repeat	None	NA	11545	None	None	None	2020	SIPHO
Esketit	Streptomyces griseus ATCC 10137	Yes	NA	NA	BI	BI1	False	True	MK967386	54664	59.5	3' Sticky Overhang	9	CGCCCGCCT	None	None	None	None	2018	SIPHO
Esperer	Streptomyces xanthochromogenes NRRL B-5410	Yes	NA	NA	BD	BD1	True	True	MF541407	49908	66.2	3' Sticky Overhang	11	CGGGCAGTGAT	None	74	None	None	2016	SIPHO
Euratis	Streptomyces griseus ATCC 10137	Yes	NA	NA	BB	BB1	True	True	MK450426	41403	62.9	3' Sticky Overhang	10	CCCGGCCCCA	None	None	None	None	2018	SIPHO
Evy	Streptomyces griseus ATCC 10137	Yes	Yes	Yes	BE	BE1	False	True	MK977711	132977	49.6	Direct Terminal Repeat	None	NA	11248	None	None	None	2018	SIPHO
Fabian	Streptomyces scabiei RL-34	Yes	NA	NA	BF	None	False	True	MN284894	46505	60.7	Direct Terminal Repeat	None	NA	253	68	18	0	2018	PODO
Faust	Streptomyces lividans JI 1326	Yes	NA	NA	BK	BK1	False	True	MT684598	130666	47.2	Direct Terminal Repeat	None	NA	772	None	None	None	2019	SIPHO
FidgetOrca	Streptomyces griseus ATCC 10137	Yes	NA	NA	BI	BI1	False	True	MN586056	56115	59.5	3' Sticky Overhang	9	CGCCCGCCT	None	None	None	None	2019	NA
FlowerPower	Streptomyces scabiei RL-34	Yes	Yes	Yes	BF	None	False	True	MH155868	46133	60.7	Direct Terminal Repeat	None	NA	253	66	21	0	2017	PODO
Forrest	Streptomyces viridochromogenes DSM40736	Yes	NA	NA	BK	BK1	False	True	MZ820093	128513	47.1	Direct Terminal Repeat	None	NA	766	None	None	None	2015	SIPHO
Forthebois	Streptomyces scabiei RL-34	Yes	Yes	Yes	BO	None	None	True	MK620900	18251	53.6	Covalent Terminal Protein	None	NA	None	37	1	0	2018	TECTI
Frankenweenie	Streptomyces scabiei RL-34	Yes	NA	NA	BM	None	False	False	NA	200048	66.5	Direct Terminal Repeat	None	NA	1038	None	None	None	2021	SIPHO
FrodoSwaggins	Streptomyces griseus ATCC 10137	Yes	NA	NA	BI	BI1	False	True	MN586054	56472	59.4	3' Sticky Overhang	9	CGCCCGCCT	None	None	None	None	2019	NA
Galactica	Streptomyces mirabilis NRRL B-2400	Yes	NA	NA	BQ	None	None	True	MT316461	81216	66.9	Circularly Permuted	None	NA	None	115	1	0	2019	SIPHO
Genie2	Streptomyces lividans JI 1326	Yes	NA	NA	BE	BE2	False	True	MK359332	131333	49.3	Direct Terminal Repeat	None	NA	12432	None	None	None	2017	SIPHO
Geostin	Streptomyces scabiei RL-34	Yes	NA	NA	BF	None	False	True	MN119376	46175	60.7	Direct Terminal Repeat	None	NA	253	66	16	0	2018	PODO
Gibson	Streptomyces griseus ATCC 10137	Yes	NA	NA	BN	None	False	True	MK305891	69439	64.4	NA	None	NA	None	None	None	None	2017	SIPHO
Gilgamesh	Streptomyces lividans JI 1326	Yes	NA	NA	Singleton	None	None	True	MN234216	129136	71.3	Circularly Permuted	None	NA	None	None	None	None	2015	SIPHO
Gilson	Streptomyces griseofuscus ATCC 23916	Yes	Yes	Yes	BK	BK1	False	True	MK061412	128338	47.4	Direct Terminal Repeat	None	NA	766	None	None	None	2017	SIPHO
GirlPower	Streptomyces griseus ATCC 10137	Yes	NA	NA	BI	BI1	False	True	MN204492	55521	59.1	3' Sticky Overhang	9	CGCCCGCCT	None	None	None	None	2018	NA
Goby	Streptomyces toxytricini NRRL B-5426	Yes	Yes	Yes	BD	BD1	True	True	MH171097	51393	65.8	3' Sticky Overhang	11	CGGCCAGTCAT	None	76	None	None	2016	SIPHO
Godpower	Streptomyces venezuelae ATCC 10712	Yes	NA	NA	BD	BD1	True	True	KX507344	50701	65.7	3' Sticky Overhang	11	CGGCCAGTGAT	None	None	None	None	2014	NA
GreenWeasel	Streptomyces griseus ATCC 10137	Yes	NA	NA	BD	BD4	True	True	ON526974	50778	67.7	3' Sticky Overhang	11	CGAGCCGTGAT	None	None	None	None	2021	NA
Haizum	Streptomyces xanthochromogenes NRRL B-5410	Yes	NA	NA	BD	BD2	True	True	MH590601	50660	66.8	3' Sticky Overhang	11	CGCCACGTCTT	None	None	None	None	2016	SIPHO
Hank144	Streptomyces platensis MJ1A1	Yes	Yes	Yes	BD	BD2	True	True	MH669004	50547	66.3	3' Sticky Overhang	11	CGCCGTGTCTT	None	None	None	None	2017	SIPHO
HaugeAnator	Streptomyces griseus ATCC 10137	Yes	NA	NA	BF	None	False	True	MG663582	46135	59.6	NA	None	NA	274	63	22	None	2017	PODO
Heather	Streptomyces mirabilis NRRL B-2400	Yes	NA	NA	BB	BB2	True	True	MK686069	41238	62.8	3' Sticky Overhang	10	CCCGGCCCCA	None	58	1	0	2018	SIPHO
Henoccus	Streptomyces griseus ATCC 10137	Yes	NA	NA	BH	None	False	True	MH229862	55137	68.2	Circularly Permuted	None	NA	None	82	None	None	2012	SIPHO
HFrancette	Streptomyces sanglieri UNT16F27A	Yes	NA	NA	BP	None	None	True	ON456341	38234	71.2	Circularly Permuted	None	NA	None	None	None	None	2019	NA
Hippo	Streptomyces lividans JI 1326	Yes	NA	NA	BD	BD1	True	True	MW365951	51566	65.6	3' Sticky Overhang	11	CGGCCAGTGAT	None	None	None	None	2019	NA
Hiyaa	Streptomyces lividans JI 1326	Yes	Yes	Yes	BQ	None	None	True	MK279841	83219	66.7	Circularly Permuted	None	NA	None	None	None	None	2017	SIPHO
Hoshi	Streptomyces griseus ATCC 10137	Yes	NA	NA	BI	BI1	False	True	MN204500	55728	59.5	3' Sticky Overhang	9	CGCCCGCCT	None	None	None	None	2017	NA
HotFries	Streptomyces scabiei RL-34	Yes	NA	NA	BI	BI2	False	True	MH155869	43699	60.9	3' Sticky Overhang	9	CGCCGCCCT	None	57	0	0	2017	SIPHO
Hydra	Streptomyces griseus ATCC 10137	Yes	Yes	Yes	BD	BD1	True	True	KT124229	50727	66.2	3' Sticky Overhang	11	CGGGCAGTGAT	None	76	None	None	2014	NA
Ibantik	Streptomyces lividans JI 1326	Yes	NA	NA	Singleton	None	None	True	MH155870	56362	57.4	3' Sticky Overhang	11	CGCCGGGGGCA	None	None	None	None	2012	NA
IceWarrior	Streptomyces platensis MJ1A1	Yes	NA	NA	BI	BI1	False	True	MK433259	55532	59.5	3' Sticky Overhang	9	CGCCCGCCT	None	None	None	None	2015	SIPHO
IchabodCrane	Streptomyces scabiei RL-34	Yes	NA	NA	BE	BE2	False	True	MN428060	130730	49.4	Direct Terminal Repeat	None	NA	12187	239	39	1	2018	SIPHO
Ididsumtinwong	Streptomyces venezuelae ATCC 10712	Yes	Yes	Yes	BC	BC3	True	True	KY092479	37817	72.4	Circularly Permuted	None	NA	None	None	None	None	2015	SIPHO
Ignacio	Streptomyces sanglieri UNT16F27A	Yes	NA	NA	BP	None	None	True	MT451980	38137	71.1	Circularly Permuted	None	NA	None	None	None	None	2019	NA
Immanuel3	Streptomyces griseus ATCC 10137	Yes	Yes	Yes	BF	None	False	True	MG518520	46094	59.6	Direct Terminal Repeat	None	NA	275	60	17	None	2012	PODO
Indigenous	Streptomyces griseus ATCC 10137	Yes	NA	NA	BI	BI1	False	True	MW055905	56119	59.5	3' Sticky Overhang	9	CGCCCGCCT	None	None	None	None	2018	SIPHO
Indigo	Streptomyces griseus ATCC 10137	Yes	NA	NA	BD	BD1	True	True	MK433271	49558	66.2	NA	11	CGGGCAGTGAT	None	None	None	None	2017	NA
Intolerant	Streptomyces griseus ATCC 10137	Yes	NA	NA	BH	None	False	True	MN224565	53909	68.4	Circularly Permuted	None	NA	None	None	None	None	2018	NA
Issmi	Streptomyces griseofuscus ATCC 23916	Yes	Yes	Yes	BD	BD2	True	True	MT310863	50643	67.6	3' Sticky Overhang	11	CGCCACGTCTT	None	None	None	None	2018	NA
Itza	Streptomyces griseofuscus ATCC 23916	Yes	NA	NA	BD	BD6	True	True	MT310862	50426	68.5	3' Sticky Overhang	11	CGCTGCGTCAT	None	None	None	None	2018	NA
Izzy	Streptomyces griseus ATCC 10137	Yes	Yes	Yes	BD	BD1	True	True	KT184390	50113	65.9	3' Sticky Overhang	11	CGGGCAGTGAT	None	74	None	None	2014	SIPHO
JackieB	Streptomyces griseus ATCC 10137	Yes	NA	NA	BH	None	False	True	MH229863	54912	68.2	Circularly Permuted	None	NA	None	82	None	None	2012	SIPHO
Jada	Streptomyces viridochromogenes DSM40736	Yes	NA	NA	BK	BK1	False	True	MZ820094	127753	47.1	Direct Terminal Repeat	None	NA	766	None	None	None	2019	NA
Janus	Streptomyces xanthochromogenes NRRL B-5410	Yes	Yes	Yes	BD	BD2	True	True	MK392366	50632	67	3' Sticky Overhang	11	CGCCGTGTCTT	None	None	None	None	2016	SIPHO
Jash	Streptomyces griseus ATCC 10137	Yes	NA	NA	BD	BD1	True	True	MF541408	50066	65.9	3' Sticky Overhang	11	CGGGCAGTGAT	None	74	None	None	2016	SIPHO
Jay2Jay	Streptomyces lividans JI 1326	Yes	Yes	Yes	BE	BE1	False	True	KM652554	133531	49.5	Direct Terminal Repeat	None	NA	11438	None	None	None	2013	SIPHO
Jaylociraptor	Streptomyces griseus ATCC 10137	Yes	NA	NA	BI	BI1	False	True	MN204494	55699	59.5	3' Sticky Overhang	9	CGCCCGCCT	None	None	None	None	2018	NA
JimJam	Streptomyces griseus ATCC 10137	Yes	NA	NA	BE	BE2	False	True	ON970590	134078	49.3	Direct Terminal Repeat	None	NA	12542	None	None	None	2019	NA
Joe	Streptomyces coelicolor M145	No	Yes	Yes	NA	NA	True	True	NC_054674	48941	65.4768	NA	NA	NA	NA	81	NA	NA	NA	Probably SIPHO
JPandJE	Streptomyces griseus ATCC 10137	Yes	NA	NA	BF	None	False	True	ON970569	46427	59.6	Direct Terminal Repeat	None	NA	275	None	None	None	2021	SIPHO
JustBecause	Streptomyces lividans JI 1326	Yes	NA	NA	BM	None	False	True	MH744418	184281	66.6	Direct Terminal Repeat	None	NA	1043	None	None	None	2016	NA
JXY1	Streptomyces lividans HXY6	No	Yes	Yes	Probably BF	NA	NA	True	NC_048854	45385	60.25339	NA	NA	NA	NA	72	NA	NA	NA	Probably PODO
Kardashian	Streptomyces griseofuscus ATCC 23916	Yes	NA	NA	BI	BI6	False	True	MN204496	55961	59.8	3' Sticky Overhang	9	CGCCCGCCT	None	None	None	None	2018	NA
Karimac	Streptomyces griseus ATCC 10137	Yes	Yes	Yes	BE	BE2	False	True	MH590599	131909	49.4	Direct Terminal Repeat	None	NA	12590	None	None	None	2012	SIPHO
Karp	Streptomyces viridochromogenes DSM40736	Yes	NA	NA	BK	BK1	False	True	MZ820095	130557	47	Direct Terminal Repeat	None	NA	734	None	None	None	2019	NA
Katalie	Streptomyces lividans JI 1326	Yes	NA	NA	BD	BD1	True	True	MZ820088	51271	65.6	3' Sticky Overhang	11	CGGTCAGTGAT	None	None	None	None	2020	NA
Keanu	Streptomyces lividans JI 1326	Yes	NA	NA	BQ	None	None	True	MT723933	82100	66.8	Circularly Permuted	None	NA	None	None	None	None	2019	NA
Kela	Streptomyces scabiei RL-34	Yes	NA	NA	BM	None	False	True	MT310898	185323	66.6	Direct Terminal Repeat	None	NA	1043	327	11	0	2018	SIPHO
Kenrey	Streptomyces griseus ATCC 10137	Yes	NA	NA	BK	BK1	False	False	NA	129554	47	Direct Terminal Repeat	None	NA	766	None	None	None	2020	NA
KimJongPhill	Streptomyces mirabilis NRRL B-2400	Yes	NA	NA	BR	None	None	True	MW822144	82521	64	Circularly Permuted	None	NA	None	118	3	0	2020	SIPHO
Kradal	Streptomyces griseofuscus ATCC 23916	Yes	NA	NA	BM	None	False	True	MK620894	186383	66.7	Direct Terminal Repeat	None	NA	1053	None	None	None	2017	SIPHO
Kromp	Streptomyces lividans JI 1326	Yes	NA	NA	Singleton	None	None	True	MH744420	58268	71.4	3' Sticky Overhang	9	CGCGGGGGA	None	None	None	None	2017	SIPHO
Lannister	Streptomyces venezuelae ATCC 10712	Yes	Yes	Yes	BD	BD1	True	True	KT184391	50165	65.7	3' Sticky Overhang	11	CGGCCAGTGAT	None	73	None	None	2014	NA
LazerLemon	Streptomyces griseus ATCC 10137	Yes	NA	NA	BH	None	False	True	MH229865	54798	68.1	NA	None	NA	None	81	None	None	2017	SIPHO
Legacy	Streptomyces griseus ATCC 10137	Yes	NA	NA	BD	BD1	True	True	ON208832	49941	66.2	3' Sticky Overhang	11	CGGGCAGTGAT	None	None	None	None	2020	SIPHO
Leviticus	Streptomyces griseus ATCC 10137	Yes	NA	NA	BD	BD1	True	True	MN096375	50095	66.2	3' Sticky Overhang	11	CGGGCAGTGAT	None	None	None	None	2018	NA
LibertyBell	Streptomyces virginiae ISP-5094	Yes	NA	NA	BI	BI3	False	True	MH669006	52733	59.1	NA	9	CGCCCGCCT	None	None	None	None	2016	NA
Lika	Streptomyces lividans JI 1326	Yes	Yes	Yes	BD	BD1	True	True	KC700556	51252	65.8	3' Sticky Overhang	None	NA	None	75	None	None	2010	NA
Lilbooboo	Streptomyces griseus ATCC 10137	Yes	Yes	Yes	BB	BB1	True	True	MK450431	41267	62.7	3' Sticky Overhang	10	CCCGGCCCCA	None	None	None	None	2018	SIPHO
LilMartin	Streptomyces viridochromogenes DSM40736	Yes	NA	NA	BE	BE1	False	True	MT684590	132470	49.5	Direct Terminal Repeat	None	NA	11126	None	None	None	2019	SIPHO
Limpid	Streptomyces sanglieri UNT16F27A	Yes	NA	NA	BK	BK1	False	True	MN369754	131038	47.6	Direct Terminal Repeat	None	NA	788	None	None	None	2018	NA
Lizz	Streptomyces viridochromogenes DSM40736	Yes	NA	NA	BN	None	False	True	MZ648036	69287	64.2	Circularly Permuted	None	NA	None	None	None	None	2015	SIPHO
Lorelei	Streptomyces griseus ATCC 10137	Yes	Yes	Yes	BD	BD1	True	True	KX507343	50558	65.8	3' Sticky Overhang	11	CGGCCAGTCAT	None	None	None	None	2015	SIPHO
LukeCage	Streptomyces griseus ATCC 10137	Yes	Yes	Yes	BE	BE2	False	True	MH590597	133195	49	NA	None	NA	12291	None	None	None	2017	SIPHO
Madamato	Streptomyces griseus ATCC 10137	Yes	NA	NA	BI	BI1	False	True	MK433269	55349	59.6	3' Sticky Overhang	9	CGCCCGCCT	None	None	None	None	2014	NA
Maih	Streptomyces griseus ATCC 10137	Yes	NA	NA	BG	None	False	True	KU189325	57256	69.3	Circularly Permuted	None	NA	None	70	None	None	2014	NA
Maneekul	Streptomyces xanthochromogenes NRRL B-5410	Yes	NA	NA	BD	BD1	True	True	MH171095	51612	65.7	3' Sticky Overhang	11	CGGCCAGTGAT	None	71	None	None	2016	SIPHO
Manuel	Streptomyces lividans JI 1326	Yes	Yes	Yes	BF	None	False	True	MG518519	45177	60.1	Direct Terminal Repeat	None	NA	276	63	20	None	2013	PODO
Marky	Streptomyces griseus ATCC 10137	Yes	NA	NA	BH	None	False	True	ON456348	54732	67.6	Circularly Permuted	None	NA	None	None	None	None	2021	NA
Maya	Streptomyces indigocolor NRRL B-12366	Yes	NA	NA	BI	BI1	False	True	MT684589	55713	59.5	3' Sticky Overhang	9	CGCCCGCCT	None	None	None	None	2017	NA
MeganTheeKilla	Streptomyces viridochromogenes DSM40736	Yes	NA	NA	BK	BK1	False	True	MW435853	128152	47.4	Direct Terminal Repeat	None	NA	766	None	None	None	2019	SIPHO
Meibysrarus	Streptomyces griseus ATCC 10137	Yes	NA	NA	BI	BI1	False	True	MN204497	55097	59.5	3' Sticky Overhang	9	CGCCCGCCT	None	None	None	None	2018	NA
Microdon	Streptomyces griseus ATCC 10137	Yes	NA	NA	BH	None	False	True	MH825706	53356	68.6	Circularly Permuted	None	NA	None	None	None	None	2016	SIPHO
Mildred21	Streptomyces viridochromogenes DSM40736	Yes	Yes	Yes	BE	BE1	False	True	MF155946	131976	49.5	Direct Terminal Repeat	None	NA	10818	None	None	None	2016	NA
MindFlayer	Streptomyces mirabilis NRRL B-2400	Yes	NA	NA	BE	BE2	False	True	MW291014	130258	49.5	Direct Terminal Repeat	None	NA	12198	None	None	None	2019	SIPHO
Mischief19	Streptomyces mirabilis NRRL B-2400	Yes	NA	NA	BG	None	False	True	MK686071	68430	68.5	Circularly Permuted	None	NA	None	79	0	0	2018	SIPHO
Moab	Streptomyces griseofuscus ATCC 23916	Yes	NA	NA	BK	BK1	False	True	MT114162	129370	47.2	Direct Terminal Repeat	None	NA	712	None	None	None	2018	NA
Mojorita	Streptomyces venezuelae ATCC 10712	Yes	NA	NA	BC	BC1	True	True	KY092482	38496	72.5	Circularly Permuted	None	NA	None	None	None	None	2015	NA
Moozy	Streptomyces scabiei RL-34	Yes	NA	NA	BI	BI2	False	True	MH155872	43545	61.2	3' Sticky Overhang	9	CGCCGCCCT	None	58	0	0	2017	SIPHO
mu16	Streptomyces aureofaciens B96	Yes	NA	Yes	Singleton	None	None	True	DQ372923	38194	71.2	NA	None	NA	None	52	0	0	None	NA
MulchMansion	Streptomyces viridochromogenes DSM40736	Yes	NA	NA	BE	BE1	False	True	MT897905	134105	49.4	Direct Terminal Repeat	None	NA	11127	None	None	None	2019	NA
Muntaha	Streptomyces sanglieri UNT16F27A	Yes	NA	NA	BK	BK2	False	True	MT024872	127551	52.6	Direct Terminal Repeat	None	NA	1874	None	None	None	2019	NA
Nabi	Streptomyces griseus ATCC 10137	Yes	NA	NA	BD	BD1	True	True	MH171094	51127	65.8	NA	11	CGGCCAGTCAT	None	76	None	None	2015	SIPHO
Namo	Streptomyces griseus ATCC 10137	Yes	NA	NA	BI	BI1	False	True	MK433260	56168	59.6	3' Sticky Overhang	9	CGCCCGCCT	None	None	None	None	2014	NA
Nanodon	Streptomyces griseus ATCC 10137	Yes	Yes	Yes	BD	BD1	True	True	KX344445	50082	65.7	3' Sticky Overhang	11	CGGGCAGTGAT	None	75	0	0	2015	SIPHO
Nerdos	Streptomyces griseus ATCC 10137	Yes	NA	NA	BD	BD1	True	True	MK433278	49557	66.2	NA	11	CGGGCAGTGAT	None	None	None	None	2017	NA
Nesbitt	Streptomyces lividans JI 1326	Yes	NA	NA	BL	None	True	True	MH001457	42446	66.8	NA	9	CGGCAGGGA	None	None	None	None	2014	SIPHO
Nishikigoi	Streptomyces xanthochromogenes NRRL B-5410	Yes	NA	NA	BD	BD2	True	True	MK392364	50660	66.8	3' Sticky Overhang	11	CGCCACGTCTT	None	None	None	None	2016	NA
NootNoot	Streptomyces griseus ATCC 10137	Yes	Yes	Yes	BE	BE1	False	True	MF347636	131086	50.2	Direct Terminal Repeat	None	NA	10787	221	45	1	2016	SIPHO
Olicious	Streptomyces griseus ATCC 10137	Yes	NA	NA	BF	None	False	True	MK112550	46139	59.7	Direct Terminal Repeat	None	NA	274	None	None	None	2016	PODO
Oliynyk	Streptomyces xanthochromogenes NRRL B-5410	Yes	NA	NA	BD	BD1	True	True	MF541409	49976	65.9	NA	11	CGGGCAGTGAT	None	75	None	None	2016	SIPHO
OlympicHelado	Streptomyces griseus ATCC 10137	Yes	NA	NA	BI	BI1	False	True	KX670789	56189	59.5	3' Sticky Overhang	9	CGCCCGCCT	None	None	None	None	2014	NA
Omar	Streptomyces azureus NRRL B-2655	Yes	Yes	Yes	BD	BD2	True	True	MG593802	49299	67.3	NA	11	CGCCACGTCTT	None	80	1	None	2016	NA
OnionKnight	Streptomyces lividans JI 1326	Yes	NA	NA	Singleton	None	None	False	NA	39921	71.1	Circularly Permuted	None	NA	None	None	None	None	2020	NA
Ozzie	Streptomyces xanthochromogenes NRRL B-5410	Yes	NA	NA	BD	BD1	True	True	MF541410	49961	66.2	3' Sticky Overhang	11	CGGGCAGTGAT	None	73	None	None	2016	SIPHO
OzzyJ	Streptomyces lividans JI 1326	Yes	NA	NA	BD	BD1	True	True	MG757163	51464	65.7	3' Sticky Overhang	11	CGGCCAGTGAT	None	None	None	None	2015	SIPHO
Pablito	Streptomyces lividans JI 1326	Yes	NA	NA	BD	BD2	True	True	OK412919	49492	66.4	3' Sticky Overhang	11	CGCCGTGTCTT	None	None	None	None	2021	NA
Paedore	Streptomyces lividans JI 1326	Yes	Yes	Yes	BD	BD2	True	True	MH001460	52743	67	NA	11	CGCCGTGTCTT	None	None	None	None	2013	NA
PapayaSalad	Streptomyces venezuelae ATCC 10712	Yes	Yes	Yes	BC	BC3	True	True	KY092481	38411	72.6	Circularly Permuted	None	NA	None	None	None	None	2015	SIPHO
Paradiddles	Streptomyces griseus ATCC 10137	Yes	Yes	Yes	BE	BE1	False	True	MF347637	133486	49.5	Direct Terminal Repeat	None	NA	10778	216	46	1	2016	SIPHO
Peebs	Streptomyces lividans JI 1326	Yes	Yes	Yes	BE	BE1	False	True	MF347638	133047	50.1	Direct Terminal Repeat	None	NA	11072	226	43	1	2013	SIPHO
Pepperwood	Streptomyces lividans JI 1326	Yes	NA	NA	BE	BE1	False	True	OQ190480	133012	50.1	Direct Terminal Repeat	None	NA	11227	None	None	None	2021	SIPHO
Percastrophe	Streptomyces griseus ATCC 10137	Yes	NA	NA	BF	None	False	True	MG663583	45999	59.7	NA	None	NA	264	64	22	None	2017	PODO
Persimmon	Streptomyces lividans JI 1326	Yes	NA	NA	BE	BE1	False	False	NA	131421	50	Direct Terminal Repeat	None	NA	10610	None	None	None	2021	SIPHO
PherryCruz	Streptomyces scabiei RL-34	Yes	NA	NA	BI	BI2	False	True	MK686070	43736	61	3' Sticky Overhang	9	CGCCGCCCT	None	58	0	0	2018	SIPHO
Phettuccine	Streptomyces griseofuscus ATCC 23916	Yes	NA	NA	BD	BD1	True	True	MN586009	49530	66.2	3' Sticky Overhang	11	CGGGCAGTGAT	None	None	None	None	2018	NA
phiBT1	Streptomyces coelicolor A3(2)	Yes	Yes	NA	BB	BB1	True	True	AJ550940	41831	62.8	NA	None	NA	None	55	1	None	None	NA
phiC31	Streptomyces coelicolor A3(2)	Yes	Yes	NA	BB	BB1	True	True	AJ006589	41491	63.6	NA	None	NA	None	None	None	None	None	NA
phiCAM	Streptomyces coelicolor A3(2)	Yes	Yes	Yes	BD	BD3	True	True	JX889246	50348	65.6	NA	None	NA	None	72	0	0	None	NA
phiELB20	Streptomyces sp.	No	Yes	Yes	Probably BD	NA	NA	True	NC_041849	51160	66.98593	NA	NA	NA	NA	81	NA	NA	NA	NA
phiHau3	Streptomyces coelicolor A3(2)	Yes	Yes	Yes	BD	BD4	True	True	JX182369	50255	67.8	NA	None	NA	None	72	0	0	None	NA
phiSAJS1	Streptomyces avermitilis ATCC 31267	No	No	Yes	NA	NA	NA	True	NC_029005	56451	68.33006	NA	NA	NA	NA	76	NA	NA	NA	NA
phiSASD1	Streptomyces avermitilis NRRL 8165	Yes	NA	Yes	BJ	None	True	True	GQ379227	37068	66.3	NA	None	NA	None	43	0	0	None	NA
phiSAV	Streptomyces avermitilis MA-4680	Yes	NA	NA	Singleton	None	None	True	BA000030.4	41527	67.2	NA	None	NA	None	None	None	None	None	NA
Phredrick	Streptomyces griseus ATCC 10137	Yes	NA	NA	BK	BK1	False	False	NA	128873	47.1	Direct Terminal Repeat	None	NA	765	None	None	None	2022	NA
PHTowN	Streptomyces viridochromogenes DSM40736	Yes	NA	NA	BN	None	False	True	MT498053	69271	64.3	Circularly Permuted	None	NA	None	None	None	None	2015	NA
Picard	Streptomyces venezuelae ATCC 10712	Yes	Yes	Yes	BC	BC1	True	True	KY092480	39522	72.6	Circularly Permuted	None	NA	None	None	None	None	2014	SIPHO
Piccadilly	Streptomyces sanglieri UNT16F27A	Yes	NA	NA	BP	None	None	True	OL455886	37544	71.2	Circularly Permuted	None	NA	None	None	None	None	2020	NA
Popy	Streptomyces griseus ATCC 10137	Yes	NA	NA	BI	BI1	False	True	MK433268	56470	59.4	3' Sticky Overhang	9	CGCCCGCCT	None	None	None	None	2013	SIPHO
PumpkinSpice	Streptomyces griseofuscus ATCC 23916	Yes	NA	NA	BE	BE2	False	False	NA	132480	49.4	Direct Terminal Repeat	None	NA	12588	None	None	None	2017	SIPHO
pZL12	Streptomyces sp. 9R-2	Yes	NA	NA	Singleton	None	None	True	GQ919031	90435	69.5	NA	None	NA	None	None	None	None	None	NA
Quaran19	Streptomyces griseus ATCC 10137	Yes	NA	NA	BE	BE2	False	True	ON260828	131761	49.5	Direct Terminal Repeat	12579	NA	None	None	None	None	2020	NA
R4	Streptomyces coelicolor A3(2)	Yes	Yes	Yes	BD	BD2	True	True	JX182370	51071	67	NA	None	NA	None	86	0	0	None	NA
Rainydai	Streptomyces scabiei RL-34	Yes	NA	NA	BI	BI4	False	True	MH155877	57623	58.1	3' Sticky Overhang	9	CGCCCGCCT	None	91	0	0	2017	SIPHO
Raleigh	Streptomyces griseus ATCC 10137	Yes	Yes	Yes	BC	BC2	True	True	KY092484	40785	71.8	Circularly Permuted	None	NA	None	None	None	None	2014	SIPHO
Rana	Streptomyces griseus ATCC 10137	Yes	NA	NA	BD	BD1	True	True	MH171093	50980	65.8	NA	11	CGGCCAGTCAT	None	76	None	None	2015	SIPHO
RavenPuff	Streptomyces scabiei RL-34	Yes	NA	NA	BI	BI2	False	True	MH155878	43709	60.9	3' Sticky Overhang	9	CGCCGCCCT	None	59	0	0	2017	SIPHO
RedBear	Streptomyces lividans JI 1326	Yes	NA	NA	BD	BD1	True	True	MZ648039	51271	65.6	3' Sticky Overhang	11	CGGTCAGTGAT	None	None	None	None	2019	NA
RemusLoopin	Streptomyces mirabilis NRRL B-2400	Yes	NA	NA	BB	BB2	True	True	MK686068	41376	62	3' Sticky Overhang	10	CCCGGCCCCA	None	57	1	0	2018	SIPHO
RetrieverFever	Streptomyces scabiei RL-34	Yes	NA	NA	BF	None	False	True	MZ622160	46175	60.7	Direct Terminal Repeat	None	NA	253	66	21	0	2020	PODO
RickRoss	Streptomyces scabiei RL-34	Yes	NA	NA	BO	None	None	True	OP434453	18373	54.4	Covalent Terminal Protein	None	NA	None	37	1	0	2021	TECTI
Rima	Streptomyces azureus NRRL B-2655	Yes	Yes	Yes	BI	BI1	False	True	KX670790	56168	59.6	3' Sticky Overhang	9	CGCCCGCCT	None	None	None	None	2014	NA
Romero	Streptomyces griseus ATCC 10137	Yes	NA	NA	BF	None	False	True	MG663584	46079	59.7	Direct Terminal Repeat	None	NA	264	64	22	None	2017	PODO
Rooney	Streptomyces viridochromogenes DSM40736	Yes	NA	NA	BN	None	False	True	MZ648033	69514	64.3	Circularly Permuted	None	NA	None	None	None	None	2015	SIPHO
RosaAsantewaa	Streptomyces mirabilis NRRL B-2400	Yes	NA	NA	BI	BI2	False	True	MK686072	42730	58.8	3' Sticky Overhang	9	CGCCCGCCT	None	55	0	0	2018	SIPHO
RosePharie	Streptomyces lividans JI 1326	Yes	NA	NA	BF	None	False	True	OP021678	46026	60.3	Direct Terminal Repeat	None	NA	266	None	None	None	2021	PODO
Rowa	Streptomyces azureus NRRL B-2655	Yes	Yes	Yes	BL	None	True	True	MG593803	42890	61.2	NA	9	CGGCAGGGA	None	61	7	None	2016	SIPHO
Rusticus	Streptomyces tricolor NRRL B-16925	Yes	NA	NA	BD	BD1	True	True	MN096381	50066	65.9	3' Sticky Overhang	11	CGGGCAGTGAT	None	None	None	None	2017	NA
Saftant	Streptomyces griseofuscus ATCC 23916	Yes	Yes	Yes	BD	BD3	True	True	MN204498	48883	65.6	3' Sticky Overhang	11	CGTTCCGTGAT	None	None	None	None	2018	NA
Salete	Streptomyces griseus ATCC 10137	Yes	NA	NA	BG	None	False	True	MH178382	57243	69.2	Circularly Permuted	None	NA	None	70	None	None	2017	SIPHO
SaltySpitoon	Streptomyces griseus ATCC 10137	Yes	NA	NA	BE	BE2	False	True	ON260819	130852	49.5	Direct Terminal Repeat	None	NA	12588	None	None	None	2020	NA
Salutena	Streptomyces sp.	No	Yes	Yes	NA	NA	NA	True	NC_054657	51956	67.50135	NA	NA	NA	NA	90	NA	NA	NA	NA
Samisti12	Streptomyces griseus ATCC 10137	Yes	Yes	Yes	BE	BE1	False	True	MF347639	133710	49.9	Direct Terminal Repeat	None	NA	10666	227	44	1	2012	SIPHO
Samy	Streptomyces ambofaciens ATCC 23877	Yes	Not yet	Not yet	Not yet	Not yet	True	OR263580.1	PRJEB62744	61068	66.5275	3' Sticky Overhang	NA	CGTTAAGGTGC	NA	98	4	0	2023	SIPHO
SarahRose	Streptomyces lividans JI 1326	Yes	NA	NA	BD	BD1	True	True	MZ820092	51567	65.6	3' Sticky Overhang	11	CGGCCAGTGAT	None	None	None	None	2020	NA
Satis	Streptomyces lividans JI 1326	Yes	NA	NA	BM	None	False	True	MH576962	186702	66.7	Direct Terminal Repeat	None	NA	1049	None	None	None	2016	NA
Scap1	Streptomyces scabiei RL-34	Yes	Yes	Yes	BI	BI2	False	True	MF975637	43060	60.9	NA	9	CGCCGCCCT	None	55	0	0	2016	SIPHO
Sebastisaurus	Streptomyces xanthochromogenes NRRL B-5410	Yes	NA	NA	BB	BB2	True	True	MK450433	41609	62.1	NA	10	CCCGGCCCCA	None	None	None	None	2016	NA
SendItCS	Streptomyces scabiei RL-34	Yes	NA	NA	BI	BI4	False	True	MH155880	55993	58.2	3' Sticky Overhang	9	CGCCCGCCT	None	86	0	0	2017	SIPHO
Sentinel	Streptomyces sp.	No_but_in_Actinophage_Database_unsequenced	Yes	Yes	Singleton	None	NA	True	NC_054658	50272	66.86227	NA	NA	NA	NA	81	NA	NA	NA	NA
SF1	Streptomyces flavovirens	No_but_in_Actinophage_Database_unsequenced	No	Yes	Singleton	None	NA	True	NC_028807	43150	69.08922	NA	NA	NA	NA	52	NA	NA	NA	NA
SF3	Streptomyces flavovirens	No_but_in_Actinophage_Database_unsequenced	No	Yes	Singleton	None	NA	True	NC_028952	60934	69.11248	NA	NA	NA	NA	90	NA	NA	NA	NA
ShakeNBake	Streptomyces viridochromogenes DSM40736	Yes	NA	NA	BN	None	False	True	MT897908	69299	64.2	Circularly Permuted	None	NA	None	None	None	None	2015	SIPHO
Sham	Streptomyces griseus ATCC 10137	Yes	NA	NA	BK	BK1	False	True	ON645339	130327	47.1	Direct Terminal Repeat	None	NA	787	None	None	None	2020	NA
Shawty	Streptomyces platensis MJ1A1	Yes	NA	NA	BB	BB1	True	True	MK433266	40733	63.2	3' Sticky Overhang	10	CCCGGCCCCA	None	None	None	None	2015	SIPHO
Shyg	Streptomyces himastatinicus ATCC 53653	Yes	NA	NA	BC	BC4	True	True	NA	39943	70	NA	None	NA	None	None	None	None	None	SIPHO
Sitrop	Streptomyces sp.	No	Yes	Yes	Probably BD	NA	NA	True	NC_054676	48481	65.59683	NA	NA	NA	NA	77	NA	NA	NA	Probably SIPHO
Snorlax	Streptomyces lividans JI 1326	Yes	NA	NA	BD	BD1	True	True	OL742563	51592	65.7	3' Sticky Overhang	11	CGGCCAGTGAT	None	None	None	None	2016	SIPHO
Soshi	Streptomyces griseus ATCC 10137	Yes	NA	NA	BI	BI1	False	True	MN204504	56311	59.5	3' Sticky Overhang	9	CGCCCGCCT	None	None	None	None	2018	NA
South40	Streptomyces lividans JI 1326	Yes	NA	NA	BD	BD1	True	True	MZ820091	51271	65.6	3' Sticky Overhang	11	CGGTCAGTGAT	None	None	None	None	2020	SIPHO
SparkleGoddess	Streptomyces griseus ATCC 10137	Yes	NA	NA	BK	BK1	False	True	MH590589	129742	47.1	NA	None	NA	734	None	None	None	2017	NA
SPB78	Streptomyces sp. SPB78	Yes	NA	NA	BA	None	True	True	NA	51282	71.2	NA	None	NA	None	None	None	None	None	NA
Spectropatronm	Streptomyces griseus ATCC 10137	Yes	NA	NA	BI	BI1	False	True	MF467949	55707	59.5	3' Sticky Overhang	9	CGCCCGCCT	None	84	None	None	2016	SIPHO
Spelly	Streptomyces griseus ATCC 10137	Yes	NA	NA	BE	BE2	False	False	NA	131347	49.4	Direct Terminal Repeat	None	NA	12543	None	None	None	2022	NA
Spernnie	Streptomyces sp.	No	Yes	Yes	NA	NA	NA	True	NC_054659	50834	65.69422	NA	NA	NA	NA	83	NA	NA	NA	NA
Spilled	Streptomyces griseus ATCC 10137	Yes	NA	NA	BE	BE2	False	True	ON970579	132667	49.3	Direct Terminal Repeat	None	NA	12198	None	None	None	2021	NA
SqueakyClean	Streptomyces xanthochromogenes NRRL B-5410	Yes	NA	NA	BD	BD2	True	True	MF766047	50837	67	3' Sticky Overhang	11	CGCCGTGTCTT	None	78	None	None	2016	SIPHO
Squillium	Streptomyces lividans JI 1326	Yes	NA	NA	BE	BE1	False	True	ON108650	132303	50.2	Direct Terminal Repeat	None	NA	10779	None	None	None	2017	SIPHO
Sros11	Streptomyces roseosporus NRRL 11379	Yes	NA	NA	BA	None	True	True	NA	48397	70.3	NA	None	NA	None	None	None	None	None	NA
Stanimal	Streptomyces lividans JI 1326	Yes	NA	NA	BE	BE2	False	True	OP021680	131706	49.3	Direct Terminal Repeat	None	NA	12432	None	None	None	2016	SIPHO
Starbow	Streptomyces griseus ATCC 10137	Yes	NA	NA	BE	BE2	False	True	MH576964	131427	49.5	NA	None	NA	12579	None	None	None	2017	SIPHO
StarPlatinum	Streptomyces griseus ATCC 10137	Yes	Yes	Yes	BE	BE2	False	True	MH576965	133886	49.5	NA	None	NA	12199	None	None	None	2017	NA
Stella	Streptomyces viridochromogenes DSM40736	Yes	NA	NA	BF	None	False	True	OP751154	46511	60	Direct Terminal Repeat	None	NA	263	None	None	None	2015	PODO
Stigma	Streptomyces griseus ATCC 10137	Yes	NA	NA	BK	BK1	False	True	ON456343	129455	47.1	Direct Terminal Repeat	None	NA	734	None	None	None	2020	NA
StrepC	Streptomyces sp. Strain C	Yes	NA	NA	BD	BD5	True	True	NA	51578	67.4	NA	None	NA	None	None	None	None	None	NA
Stuff	Streptomyces griseus ATCC 10137	Yes	NA	NA	BH	None	False	True	ON456338	54082	68.4	Circularly Permuted	None	NA	None	None	None	None	2017	NA
Success	Streptomyces lividans JI 1326	Yes	NA	NA	Singleton	None	None	True	OP751148	57163	61.6	3' Sticky Overhang	11	CGCAGGGGGCG	None	None	None	None	2021	SIPHO
Sujidade	Streptomyces lividans JI 1326	Yes	Yes	Yes	BD	BD1	True	True	KC700557	51552	65.7	3' Sticky Overhang	None	NA	None	77	None	None	2010	NA
SunsetPointe	Streptomyces griseus ATCC 10137	Yes	NA	NA	BD	BD1	True	True	OL455891	49957	66.3	3' Sticky Overhang	11	CGGGCAGTGAT	None	None	None	None	2020	NA
Sushi23	Streptomyces griseus ATCC 10137	Yes	NA	NA	BE	BE1	False	True	MF358542	133917	50	Direct Terminal Repeat	None	NA	11074	227	44	1	2015	SIPHO
SV1	Streptomyces venezuelae 13s1	Yes	NA	Yes	BC	BC1	True	True	JX182371	37612	72.7	NA	None	NA	None	None	None	None	None	SIPHO
TagePhighter	Streptomyces lividans JI 1326	Yes	NA	NA	BD	BD1	True	True	OP820462	51469	65.7	3' Sticky Overhang	11	CGGCCAGTGAT	None	None	None	None	2021	SIPHO
TaidaOne	Streptomyces griseus ATCC 10137	Yes	NA	NA	BI	BI1	False	True	MW712736	56183	59.5	3' Sticky Overhang	9	CGCCCGCCT	None	None	None	None	2019	NA
Targaryen	Streptomyces lividans JI 1326	Yes	NA	NA	BE	BE1	False	True	MZ958750	134920	49.5	Direct Terminal Repeat	None	NA	11244	None	None	None	2016	NA
Tefunt	Streptomyces xanthochromogenes NRRL B-5410	Yes	Yes	Yes	BD	BD2	True	True	MF766048	50574	66.8	NA	11	CGCCACGTCTT	None	80	None	None	2016	SIPHO
Teutsch	Streptomyces griseus ATCC 10137	Yes	NA	NA	BE	BE1	False	True	MK460248	132885	50	Direct Terminal Repeat	None	NA	10676	None	None	None	2017	NA
TG1	Streptomyces cattleya MA4297	Yes	Yes	Yes	BB	BB1	True	True	JX182372	40474	64.6	NA	None	NA	None	None	None	None	1985	NA
Thestral	Streptomyces xanthochromogenes NRRL B-5410	Yes	Yes	Yes	BD	BD2	True	True	MH651190	52628	67.7	3' Sticky Overhang	11	CGCCACGTCTT	None	None	None	None	2016	SIPHO
Thiqqums	Streptomyces scabiei RL-34	Yes	NA	NA	BI	BI4	False	True	MT657340	57624	58.1	3' Sticky Overhang	9	CGCCCGCCT	None	None	None	None	2019	SIPHO
TieDye	Streptomyces griseus ATCC 10137	Yes	NA	NA	BI	BI1	False	True	MT684600	55031	59.5	3' Sticky Overhang	9	CGCCCGCCT	None	None	None	None	2018	NA
TinaBelcher	Streptomyces xanthochromogenes NRRL B-5410	Yes	NA	NA	BD	BD2	True	True	MK392365	52490	67.7	3' Sticky Overhang	11	CGCCACGTCTT	None	None	None	None	2016	NA
ToastyFinz	Streptomyces viridochromogenes DSM40736	Yes	NA	NA	BC	BC1	True	True	KY676784	39693	72.5	Circularly Permuted	None	NA	None	None	None	None	2015	SIPHO
Toma	Streptomyces toxytricini NRRL B-5426	Yes	NA	NA	BD	BD1	True	True	MH171098	51396	65.8	3' Sticky Overhang	11	CGGCCAGTCAT	None	75	None	None	2016	SIPHO
Tomas	Streptomyces sanglieri UNT16F27A	Yes	NA	NA	BE	BE2	False	True	OL829978	134464	48.2	Direct Terminal Repeat	None	NA	12757	None	None	None	2020	NA
TomSawyer	Streptomyces griseus ATCC 10137	Yes	NA	NA	BE	BE2	False	True	MN369750	133961	49.3	NA	None	NA	12182	None	None	None	2017	NA
TonyStarch	Streptomyces mirabilis NRRL B-2400	Yes	NA	NA	BI	BI1	False	True	ON108646	55469	59.6	3' Sticky Overhang	9	CGCCCGCCT	None	85	0	0	2021	SIPHO
ToriToki	Streptomyces griseus ATCC 10137	Yes	NA	NA	BF	None	False	True	MG663585	46077	59.7	Direct Terminal Repeat	None	NA	264	64	22	None	2017	PODO
TP1604	Streptomyces griseus ATCC 10137	Yes	Yes	Yes	BG	None	False	True	KP876466	57168	69.2	Circularly Permuted	None	NA	None	71	0	0	2012	SIPHO
Treat	Streptomyces griseus ATCC 10137	Yes	NA	NA	BF	None	False	True	OL455897	46094	59.6	Direct Terminal Repeat	None	NA	264	None	None	None	2020	NA
Tribute	Streptomyces griseus ATCC 10137	Yes	NA	NA	BE	BE1	False	True	MN369743	133471	50	Direct Terminal Repeat	None	NA	10927	None	None	None	2016	NA
Triste	Streptomyces lividans JI 1326	Yes	NA	NA	BD	BD1	True	True	MZ648040	51568	65.7	3' Sticky Overhang	11	CGGCCAGTGAT	None	None	None	None	2019	SIPHO
Triumph	Streptomyces lividans JI 1326	Yes	NA	NA	BD	BD2	True	True	OQ190479	51233	67.2	3' Sticky Overhang	11	CGCCGTGTCTT	None	None	None	None	2021	SIPHO
TrvxScott	Streptomyces platensis MJ1A1	Yes	NA	NA	BD	BD2	True	True	MH669016	52600	67.8	3' Sticky Overhang	11	CGCCACGTCTT	None	None	None	None	2015	SIPHO
TuanPN	Streptomyces griseus ATCC 10137	Yes	NA	NA	BD	BD1	True	True	MN096373	51517	65.7	3' Sticky Overhang	11	CGGCCAGTGAT	None	None	None	None	2018	NA
TunaTartare	Streptomyces mirabilis NRRL B-2400	Yes	NA	NA	BK	BK1	False	True	MW822145	130929	46.9	Direct Terminal Repeat	None	NA	777	267	33	0	2020	SIPHO
TurkishDelight	Streptomyces scabiei RL-34	Yes	NA	NA	Singleton	None	None	True	MW291017	93606	72.6	Circularly Permuted	None	NA	None	None	None	None	2019	SIPHO
Unstoppable	Streptomyces griseus ATCC 10137	Yes	NA	NA	BD	BD1	True	True	OL455894	49556	66.2	3' Sticky Overhang	11	CGGGCAGTGAT	None	None	None	None	2020	NA
UNTPL	Streptomyces griseus ATCC 10137	Yes	NA	NA	BH	None	False	True	MH229864	54495	68.3	Circularly Permuted	None	NA	None	81	None	None	2012	SIPHO
Urza	Streptomyces griseofuscus ATCC 23916	Yes	NA	NA	BD	BD6	True	True	MN234189	50448	68.5	3' Sticky Overhang	11	CGCTGCGTCAT	None	None	None	None	2018	NA
Vash	Streptomyces griseus ATCC 10137	Yes	Yes	Yes	BB	BB1	True	True	MK450421	41578	62.5	3' Sticky Overhang	10	CCCGGCCCCA	None	None	None	None	2018	SIPHO
Verse	Streptomyces venezuelae ATCC 10712	Yes	NA	NA	BD	BD3	True	True	KT186229	49483	65.6	3' Sticky Overhang	11	CGGTACGTGAT	None	75	None	None	2014	SIPHO
VieEnRose	Streptomyces sanglieri UNT16F27A	Yes	NA	NA	BD	BD6	True	True	ON526983	50193	68.6	3' Sticky Overhang	11	CGCTGCGTCAT	None	None	None	None	2019	NA
Vondra	Streptomyces sanglieri UNT16F27A	Yes	NA	NA	BP	None	None	True	MT451981	37129	71.2	Circularly Permuted	None	NA	None	None	None	None	2019	NA
Vorvolakos	Streptomyces scabiei RL-34	Yes	NA	NA	BF	None	False	True	ON108647	46174	60.7	Direct Terminal Repeat	None	NA	253	67	21	0	2021	PODO
VWB	Streptomyces venezuelae ETH14630	Yes	NA	Yes	BA	None	True	True	AY320035	49220	71.1	NA	None	NA	None	61	0	0	1993	NA
Wakanda	Streptomyces sanglieri UNT16F27A	Yes	NA	NA	BK	BK2	False	True	MT024865	126614	52.6	Direct Terminal Repeat	None	NA	1773	None	None	None	2019	NA
Warpy	Streptomyces griseus ATCC 10137	Yes	NA	NA	BE	BE1	False	True	MF358541	132996	49.6	Direct Terminal Repeat	None	NA	11458	233	44	1	2015	SIPHO
Wentworth	Streptomyces griseus ATCC 10137	Yes	NA	NA	BN	None	False	True	MH019216	68260	64.1	NA	None	NA	None	103	0	0	2017	NA
Werner	Streptomyces lividans JI 1326	Yes	Yes	Yes	BD	BD1	True	True	MW435856	51566	65.7	3' Sticky Overhang	11	CGGCCAGTGAT	None	None	None	None	2019	SIPHO
Whatever	Streptomyces lividans JI 1326	Yes	NA	NA	BD	BD1	True	True	MN284899	51591	65.7	3' Sticky Overhang	11	CGGCCAGTGAT	None	None	None	None	2015	NA
WheeHeim	Streptomyces scabiei RL-34	Yes	Yes	Yes	BO	None	None	True	MK305890	18266	54.6	Covalent Terminal Protein	None	NA	None	38	1	0	2017	TECTI
Wipeout	Streptomyces griseus ATCC 10137	Yes	NA	NA	BE	BE2	False	True	MN484599	132935	49.3	Direct Terminal Repeat	None	NA	12204	None	None	None	2017	NA
Wofford	Streptomyces griseus ATCC 10137	Yes	NA	NA	BE	BE2	False	True	MH576968	133007	47.7	NA	11214	NA	None	None	None	None	2017	SIPHO
Wollford	Streptomyces griseus ATCC 10137	No	Yes	Yes	Probably BE	NA	NA	True	NC_048722	133007	47.73057	NA	NA	NA	NA	236	NA	NA	NA	Probably SIPHO
WRightOn	Streptomyces viridochromogenes DSM40736	Yes	Yes	Yes	BF	None	False	True	MG515223	45221	60.3	NA	None	NA	264	None	None	None	2015	PODO
Xkcd426	Streptomyces griseus ATCC 10137	Yes	NA	NA	BG	None	False	True	KU530220	64477	68.8	Circularly Permuted	None	NA	None	78	None	None	2012	SIPHO
Yaboi	Streptomyces lividans JI 1326	Yes	Yes	Yes	BE	BE2	False	True	MH727564	131250	49.3	Direct Terminal Repeat	None	NA	12433	None	None	None	2017	SIPHO
Yara	Streptomyces toxytricini NRRL B-5426	Yes	NA	NA	BN	None	False	True	MH019215	68671	63.9	Circularly Permuted	None	NA	None	105	0	0	2015	SIPHO
Yasdnil	Streptomyces griseus ATCC 10137	Yes	Yes	Yes	BD	BD1	True	True	MN096379	51631	65.7	3' Sticky Overhang	11	CGGCCAGTGAT	None	None	None	None	2018	NA
YDN12	Streptomyces griseus ATCC 10137	Yes	Yes	Yes	BG	None	False	True	KP876465	56528	69.2	Circularly Permuted	None	NA	None	71	0	0	2012	SIPHO
Yosif	Streptomyces toxytricini NRRL B-5426	Yes	Yes	Yes	BD	BD3	True	True	MH248947	50129	66.1	3' Sticky Overhang	11	CGCCATGTGAT	None	78	None	None	2016	SIPHO
Zeigle	Streptomyces viridochromogenes DSM40736	Yes	NA	NA	BF	None	False	True	MT684596	44859	60.3	Direct Terminal Repeat	None	NA	264	None	None	None	2019	NA
Zemlya	Streptomyces lividans JI 1326	Yes	Yes	Yes	BD	BD1	True	True	KC700558	51077	66.6	3' Sticky Overhang	11	CGGCCAGTGAT	None	76	None	None	2010	NA
ZooBear	Streptomyces griseus ATCC 10137	Yes	NA	NA	BF	None	False	True	MG663586	46135	59.7	Direct Terminal Repeat	None	NA	274	64	22	None	2017	PODO
Zuko	Streptomyces griseofuscus ATCC 23916	Yes	NA	NA	BR	None	None	True	MN204493	82302	63.7	Circularly Permuted	None	NA	None	None	None	None	2018	NA

### Sheet: Readme_legend
Phage_Name	Name of the phage
Host	Identified host
Actinophage_Database_for_sequenced_phages	Referenced among the sequenced Streptomyces phage in the Actinophage Database [Yes if true - No if not referenced at all - "No_but_in_Actinophage_Database_unsequenced" if present in the database but not as sequenced phage - Date of release: 01/08/2023)]
ICTV	Yes if present in the ICTV database (Release 21-221122_MSL37)
NCBI_viruses_database	Yes if present in the NCBI database (Release 01/08/2023)
Cluster	Cluster according to the nomenclature of the Actinophage Database
Subcluster	Cluster according to the nomenclature of the Actinophage Database
Temperate	True if the phage is temperate; False if the phage is virulent ; NA if not determined
In GenBank	True if present in GenBank
Accession #	Sequence accession number
Genome_Length_bp	Genome size in bp
GC_percent	GC percent of the genome
End_Type	Type of phage genome end
Overhang_Length_bp	Size of the overhang (in bp)
Overhang_Sequence	Sequence of the overhang
Term_Rpt_Length	Terminal repeat size
Number_of_ORFs	Number of codings sequences
Number_of_tRNAs	Number of tRNAs
Number_of_tmRNAs	Number of tmRNAs
Year_Found	Found
Morphotype	Morphotype
	NA = not assigned/not determined
