## Supplementary material for "Characterization of a novel temperate phage facilitating *in vitro* dispersal of multicellular bacteria": Table S6

### Sheet: TableS6
SAMYPH_annotation	Id	Start	End	Strand	Phage/prophage annotation	SAF	MM	MP24	MP30	MP36	MP48	MP72	Y24	Y48	Ycongo24	Number of conditions in which the gene is significantly expressed
SAMYPH_1	SAM23877_RS28935	6594160	6594819	+	DNA polymerase/primase	0	0	1	1	1	0	0	1	1	1	6
SAMYPH_2	SAM23877_RS28940	6594816	6595082	+	Hypothetical protein	0	0	1	1	1	1	0	1	1	1	7
SAMYPH_3	SAM23877_RS39695	6595139	6595309	+	Hypothetical protein	0	0	1	0	0	0	0	0	0	1	2
SAMYPH_31	SAM23877_RS29070	6618836	6619462	+	Putative DNA dependent metalloprotease related to the Sprt-like domain of Spartan	1	1	1	1	1	1	1	1	1	1	10
SAMYPH_32	SAM23877_RS29075	6619555	6620331	+	Putative immunity repressor	1	1	1	1	1	1	1	1	1	1	10
SAMYPH_35	SAM23877_RS29085	6621386	6621925	+	Hypothetical protein	0	0	1	0	0	0	0	0	1	1	3
SAMYPH_36	SAM23877_RS39705	6621922	6622095	+	Protein of unknown function	0	0	1	0	0	0	0	0	1	1	3
SAMYPH_52	SAM23877_RS29160	6628613	6629356	+	Protein of unknown function related to YorP of phage Spbeta	0	0	1	0	0	0	0	0	0	1	2
SAMYPH_59	SAM23877_RS39715	6631136	6631288	+	Hypothetical protein	1	1	1	1	1	1	1	1	1	1	10
SAMYPH_60	SAM23877_RS29185	6631257	6631673	+	RusA-like Holliday junction resolvase	0	0	1	1	1	1	1	0	1	1	7
SAMYPH_65	SAM23877_RS29205	6635441	6637411	+	DNA polymerase	0	0	0	0	0	0	0	0	0	1	1
SAMYPH_66	SAM23877_RS29210	6638089	6638448	+	Protein of unknown function	0	0	1	1	0	0	0	0	1	1	4
SAMYPH_67	SAM23877_RS29215	6638417	6638638	+	Hypothetical protein	0	0	0	1	0	0	0	0	0	0	1
SAMYPH_72	SAM23877_RS29235	6641479	6641814	+	Hypothetical protein	0	1	1	0	0	0	0	0	0	0	2
SAMYPH_79	SAM23877_RS29260	6644335	6644532	-	Hypothetical protein	0	1	1	1	1	1	0	1	1	1	8
SAMYPH_82	SAM23877_RS29275	6645607	6645942	+	Protein of unknown function	0	0	1	0	0	0	0	0	0	0	1
SAMYPH_85	SAM23877_RS29290	6646480	6646812	+	Hypothetical protein	0	1	1	0	0	0	0	0	0	0	2
SAMYPH_87	SAM23877_RS29300	6647637	6648113	+	Hypothetical protein	0	1	1	1	1	1	1	1	1	1	9
SAMYPH_88	SAM23877_6179	6648113	6648394	+	Protein of unknown function	0	0	1	1	0	1	1	0	1	1	6
SAMYPH_89	SAM23877_RS29310	6648526	6648726	+	Putative transcriptional regulator	1	1	1	1	1	1	1	1	1	1	10
SAMYPH_90	SAM23877_RS29315	6648784	6648993	-	Protein of unknown function	1	1	1	1	1	1	1	1	1	1	10
SAMYPH_91	SAM23877_RS29320	6648993	6649829	-	DNA binding protein, putative transcriptional regulator	1	1	1	1	1	1	1	1	1	1	10
SAMYPH_92	SAM23877_6183	6650091	6650303	+	Hypothetical protein	1	1	1	1	1	1	1	1	1	1	10
SAMYPH_93	SAM23877_RS29325	6650300	6650560	+	Protein of unknown function	1	1	1	1	1	1	1	1	1	1	10
SAMYPH_94	SAM23877_RS39280	6589832	6591364	+	Integrase	1	1	1	1	1	1	1	1	1	1	10
SAMYPH_95	SAM23877_6091	6591786	6592028	+	Hypothetical protein	0	0	1	1	1	1	0	1	1	1	7
SAMYPH_96	SAM23877_RS28925	6592641	6593276	-	Protein of unknown function	0	1	1	1	1	1	0	1	1	1	8
SAMYPH_tRNA2	SAM23877_RS28910	6592185	6592257	+	tRNA-Cys	0	0	1	0	0	0	0	0	1	0	2

### Sheet: Readme_legend
Column	Legend
SAMYPH_annotation	Identifier of the gene in SAMY phage genome
Id	Identifier of the gene in S. ambofaciens ATCC 23877 chromosome (as a prophage) (NZ_CP012382.1)
Start	Start position in S. ambofaciens ATCC 23877 chromosome (as a prophage) (NZ_CP012382.1)
End	End position in S. ambofaciens ATCC 23877 chromosome (as a prophage) (NZ_CP012382.1)
Strand	Strand orientation in S. ambofaciens ATCC 23877 chromosome (as a prophage) (NZ_CP012382.1)
Phage/prophage annotation	Accurate annotation of the gene (this study)
SAF	'1' if the gene belongs to the population of Samy most-expressed gene in the transcriptome performed after 30 h growth on SAF plate, else '0'.
MM	'1' if the gene belongs to the population of Samy most-expressed genes in the transcriptome performed after 30 h growth on MM plate, else '0'.
MP24	'1' if the gene belongs to the population of Samy most-expressed genes in the transcriptome performed after 24 h growth in MP5 liquid medium, else '0'.
MP30	'1' if the gene belongs to the population of Samy most-expressed genes in the transcriptome performed after 30 h growth in MP5 liquid medium, else '0'.
MP36	'1' if the gene belongs to the population of Samy most-expressed genes in the transcriptome performed after 36 h growth in MP5 liquid medium, else '0'.
MP48	'1' if the gene belongs to the population of Samy most-expressed genes in the transcriptome performed after 48 h growth in MP5 liquid medium, else '0'.
MP72	'1' if the gene belongs to the population of Samy most-expressed genes in the transcriptome performed after 72 h growth in MP5 liquid medium, else '0'.
Y24	'1' if the gene belongs to the population of Samy most-expressed genes in the transcriptome performed after 24 h growth in YEME liquid medium, else '0'.
Y48	'1' if the gene belongs to the population of Samy most-expressed genes in the transcriptome performed after 48 h growth in YEME liquid medium, else '0'.
Ycongo24	'1' if the gene belongs to the population of Samy most-expressed genes in the transcriptome performed after 24 h growth in YEME liquid medium supplemented with congocidine, else '0'.
Number of conditions in which the gene is significantly expressed	Sum of the conditions in which the gene belongs to the population of Samy most-expressed genes in non/poorly inducing conditions.
